# Interspecies interactions alter the antibiotic sensitivity of *Pseudomonas aeruginosa*

**DOI:** 10.1101/2024.06.27.601049

**Authors:** C.I.M. Koumans, S.T. Tandar, A. Liakopoulos, J.G.C. van Hasselt

**Affiliations:** Leiden Academic Center for Drug Research, Leiden University, Leiden, The Netherlands; Microbiology, Department of Biology, Utrecht University, Utrecht, The Netherlands

## Abstract

Polymicrobial infections are infections that are caused by multiple pathogens, and are common in patients with cystic fibrosis (CF). Although polymicrobial infections are associated with poor treatment responses in CF, the effects of the ecological interactions between co-infecting pathogens on antibiotic sensitivity and treatment outcome are poorly characterized. To this end, we systematically quantified the impact of these effects on the antibiotic sensitivity of *Pseudomonas aeruginosa* for nine antibiotics in the presence of thirteen secondary cystic fibrosis-associated bacterial and fungal pathogens through time-kill assays. We fitted pharmacodynamic models to these kill curves for each antibiotic-species combination and found that interspecies interactions changing the antibiotic sensitivity of *P. aeruginosa* are abundant. Interactions that lower antibiotic sensitivity are more common than those that increase it, with generally more substantial reductions than increases in sensitivity. For a selection of co-infecting species, we performed pharmacokinetic-pharmacodynamic modelling of *P. aeruginosa* treatment. We predicted that interspecies interactions can either improve or reduce treatment response to the extent that treatment is rendered ineffective from a previously effective antibiotic dosing schedule and vice versa. In summary, we show that quantifying the ecological interaction effects as pharmacodynamic parameters is necessary to determine the abundance and the extent to which these interactions affect antibiotic sensitivity in polymicrobial infections.

**Importance:** In cystic fibrosis (CF) patients, chronic respiratory tract infections are often polymicrobial, involving multiple pathogens simultaneously. Polymicrobial infections are difficult to treat as they often respond unexpectedly to antibiotic treatment, which might possibly be explained because co-infecting pathogens can influence each other’s antibiotic sensitivity, but it is unknown to what extent such effects occur. To investigate this, we systematically quantified the impact of co-infecting species on antibiotic sensitivity, focusing on *P. aeruginosa*, a common CF pathogen. We studied for a large set co-infecting species and antibiotics whether changes in antibiotic response occur. Based on these experiments, we used mathematical modeling to simulate *P. aeruginosa*’s response to colistin and tobramycin treatment in the presence of multiple pathogens. This study offers comprehensive data on altered antibiotic sensitivity of P. aeruginosa in polymicrobial infections, serves as a foundation for optimizing treatment of such infections, and consolidates the importance of considering co-infecting pathogens.
