## Supplementary material for "Interspecies interactions alter the antibiotic sensitivity of *Pseudomonas aeruginosa*": SI_1_Strains_Culture_Conditions.xlsx

### Sheet: Sheet1
Species	Strain	Source	Medium supplements	Culture condition		Medium + supplements
Achromobacter xylosoxidans	DSM 2402	DSMZ	None	Aerobic		MH broth for agar plates	VWR Mueller-Hinton broth
Acinetobacter baumannii	DSM 30007	DSMZ	None	Aerobic		Agar	APC Pure
Aspergillus fumigatus	DSM 819	DSMZ	10% glucose	Aerobic		MH broth for liquid culture	Becto Dickinson Difco Mueller Hinton Broth
Burkholderia cepacia	DSM 7288	DSMZ	None	Aerobic		Lysed Horse Blood	tebu-bio Horse Blood Defibrinated
Candida albicans	DSM 1386	DSMZ	10% glucose	Aerobic		Beta-Nicotinamide adenine dinucleotide hydrate	Acros Organics
Haemophilus influenzae	DSM 10001	DSMZ	5% LHB	Aerobic + 5% CO2		Albumin dextrose (ADC) growth supplement	Made in house, see SI_ADC_growth_supplement
			20 mg/L β-NAD
Mycobacterium abscessus	DSM 44196	DSMZ	None	Aerobic
Mycobacterium avium	ATCC 700898	ATCC	10% Middlebrook ADC	Aerobic
Moraxella catarrhalis	DSM 9143	DSMZ	5% LHB	Aerobic + 5% CO2
			20 mg/L β-NAD
Pseudomonas aeruginosa	PAO1 Xen-41	Perkin-Elmer	None	Aerobic
Ralstonia mannitolilytica	DSM 17512	DSMZ	None	Aerobic
Staphylococcus aureus	DSM 346	DSMZ	None	Aerobic
Stenotrophomonas maltophilia	DSM 21257	DSMZ	None	Aerobic
Streptococcus pneumoniae	DSM 14377	DSMZ	5% LHB	Aerobic + 5% CO2
			20 mg/L β-NAD
