## Supplementary material for "Interspecies interactions alter the antibiotic sensitivity of *Pseudomonas aeruginosa*": SI_2_Antibiotics.xlsx

### Sheet: AB Brands
	Drug	Brand	CAS #	Article number
	Tobramycin	Chem-Impex	32986-56-4
	Meropenem trihydrate	ChemCruz	119478-56-7
	Ceftazidime pentahydrate	Acros Organics	78439-06-02
	Ciprofloxacin	Chem-Impex	85721-33-1
	Aztreonam	Acros Organics	78110-38-0
	Colistin (sulfate)	Cayman Chemical		17584
	Minocycline hydrochloride	Acros Organics	13614-98-7
	Fosfomycin disodium salt	Biosynth Carbosynth	26016999
	Rifampicin	Chem-Impex	13292-46-1

### Sheet: AB Concentrations
		concentrations all in ug/mL
	Tobramycin	0	0.031	0.0625	0.125	0.25	0.5	1	4	16	64
	Meropenem	0	0.0156	0.0313	0.0625	0.25	0.5	2	8	32	128
	Ceftazidime	0	0.0625	0.125	0.25	0.5	1	4	16	64
	Ciprofloxacin	0	0.0156	0.0313	0.0625	0.25	1	4	16	64	256
	Aztreonam	0	0.125	0.25	0.5	1	4	16	64	256
	Colistin	0	0.0625	0.125	0.25	0.5	1	4	16	64	256
	Minocycline	0	0.125	0.25	0.5	1	2	4	16	64	256
	Fosfomycin	0	0.25	1	4	16	32	64	128	256	1024
	Rifampicin	0	4	8	16	32	64	128	256	512	1024
