## Supplementary material for "Interspecies interactions alter the antibiotic sensitivity of *Pseudomonas aeruginosa*": SI_5_PD_Values.csv

	drug	Species	replicate	ec50	emax	hillc	emin
1	AZT	MH broth	1	4.561613283	-0.090503867	7.066498736	0.354104501
2	AZT	MH broth	2	4.410487633	-0.066391152	8.595418904	0.369080733
3	AZT	MH broth	3	4.470861369	-0.070218924	8.107645402	0.361512794
4	AZT	MH broth + LHB + NAD	1	4.691791353	-0.141282327	2.850625861	0.377155138
5	AZT	MH broth + LHB + NAD	2	4.573688466	-0.161365771	3.385752758	0.381342037
6	AZT	MH broth + LHB + NAD	3	4.825987453	-0.140671846	4.061092757	0.375377309
7	AZT	S. pneumoniae	1	5.177122785	-0.134519352	4.829845302	0.400415334
8	AZT	S. pneumoniae	2	5.712103722	-0.144110539	3.026005113	0.402453666
9	AZT	S. pneumoniae	3	5.946058545	-0.134229486	3.698505086	0.388514939
10	AZT	M. catarrhalis	1	4.501465345	-0.121805514	5.605004128	0.394330963
11	AZT	M. catarrhalis	2	5.658941998	-0.202131862	3.087903658	0.388325003
12	AZT	M. catarrhalis	3	5.10491132	-0.156229863	3.915820661	0.391167672
13	AZT	B. cepacia	1	4.371714469	-0.109531111	7.62684899	0.311599518
14	AZT	B. cepacia	2	4.365697746	-0.105368027	8.171328271	0.345159412
15	AZT	B. cepacia	3	4.452332071	-0.108435035	7.483119555	0.346989211
16	AZT	A. xylosoxidans	1	4.696520906	-0.077606306	8.353710756	0.273132584
17	AZT	A. xylosoxidans	2	5.809078858	-0.084747645	3.379867149	0.269755569
18	AZT	A. xylosoxidans	3	4.482548206	-0.082379517	8.328674653	0.242562594
19	AZT	R. mannitolilytica	1	4.340412819	-0.069975773	8.213687708	0.320286434
20	AZT	R. mannitolilytica	2	4.362414288	-0.079147629	7.855897399	0.351239929
21	AZT	R. mannitolilytica	3	4.366620815	-0.076112289	7.740796372	0.357405747
22	AZT	M. abcessus	1	4.36836313	-0.067950742	7.863966625	0.355993972
23	AZT	M. abcessus	2	4.322740874	-0.058220821	8.218779799	0.347561638
24	AZT	M. abcessus	3	5.346191097	-0.070820816	2.589285475	0.313628876
25	AZT	S. maltophilia	1	4.189857895	-0.144639535	3.590669247	0.338466514
26	AZT	S. maltophilia	2	4.40957654	-0.109655745	3.439959885	0.35863211
27	AZT	S. maltophilia	3	4.364169073	-0.088648069	2.863933919	0.364441038
28	AZT	S. aureus	1	4.482649989	-0.084077892	7.29618613	0.366011374
29	AZT	S. aureus	2	4.939365602	-0.074175306	3.553353743	0.358112581
30	AZT	S. aureus	3	5.23874236	-0.057772946	3.119871951	0.314947005
31	AZT	A. baumannii	1	4.415430663	-0.121161938	8.18974504	0.284011909
32	AZT	A. baumannii	2	4.71282214	-0.08375731	4.848674045	0.316185768
33	AZT	A. baumannii	3	4.370992452	-0.063272092	7.093914424	0.32726741
34	AZT	H. influenzae	1	5.819935012	-0.221502246	2.110809841	0.472866239
35	AZT	H. influenzae	2	6.129654201	-0.205815066	1.950195995	0.448824516
36	AZT	H. influenzae	3	5.184701409	-0.160972276	1.882768856	0.444015453
37	AZT	A. fumigatus	1	5.452714293	-0.060604718	3.983662584	0.38234461
38	AZT	A. fumigatus	2	5.314957562	-0.052692622	4.891073264	0.374951191
39	AZT	A. fumigatus	3	4.726689727	-0.043016338	8.500505605	0.388674106
40	AZT	C. albicans	1	6.209263301	-0.053401199	3.685654866	0.35572006
41	AZT	C. albicans	2	5.881139875	-0.061046792	4.160206251	0.320525299
42	AZT	C. albicans	3	6.682912121	-0.069712075	2.862244049	0.319179877
43	AZT	MH broth + glucose	1	5.409777539	-0.069181579	2.740734818	0.316727712
44	AZT	MH broth + glucose	2	5.366872952	-0.06233908	2.9778194	0.316769533
45	AZT	MH broth + glucose	3	4.409002009	-0.032803975	8.188735695	0.330480228
46	AZT	M. avium	1	4.357193929	-0.084741177	8.015067818	0.405100972
47	AZT	M. avium	2	4.289615984	-0.062852211	8.271101169	0.39325016
48	AZT	M. avium	3	5.15069375	-0.087024279	2.484024029	0.395477228
49	AZT	MH broth + ADC	1	4.564203327	-0.046932159	4.134551886	0.370857505
50	AZT	MH broth + ADC	2	4.748714109	-0.038838993	3.226482671	0.360334459
51	AZT	MH broth + ADC	3	4.338986855	-0.04062968	8.049787967	0.362309058
52	CEF	MH broth	1	1.286783928	-0.058514551	3.012727837	0.371382782
53	CEF	MH broth	2	1.291139258	-0.063123447	3.062872197	0.359589819
54	CEF	MH broth	3	1.250843546	-0.050228777	2.923707013	0.353164836
55	CEF	MH broth + LHB + NAD	1	0.769152867	-0.138073868	5.642520987	0.366044167
56	CEF	MH broth + LHB + NAD	2	0.752820815	-0.138337623	5.625618662	0.364012499
57	CEF	MH broth + LHB + NAD	3	0.708491547	-0.122097475	6.413710455	0.36311731
58	CEF	S. pneumoniae	1	1.68193041	-0.169162035	3.438819003	0.353714335
59	CEF	S. pneumoniae	2	1.741575753	-0.161276171	3.266190807	0.348723415
60	CEF	S. pneumoniae	3	1.695276297	-0.146869859	3.226134765	0.355470688
61	CEF	M. catarrhalis	1	1.063078005	-0.154368189	3.407751359	0.395264824
62	CEF	M. catarrhalis	2	1.137257821	-0.173911525	4.216861351	0.394365172
63	CEF	M. catarrhalis	3	1.166700479	-0.171093703	3.663120771	0.378762662
64	CEF	B. cepacia	1	1.110291394	-0.119713321	2.784320497	0.33919559
65	CEF	B. cepacia	2	1.128159312	-0.137110673	2.733962716	0.333911031
66	CEF	B. cepacia	3	1.218918425	-0.15583373	2.076608133	0.334613437
67	CEF	A. xylosoxidans	1	1.551354247	-0.150521316	2.227129957	0.259154849
68	CEF	A. xylosoxidans	2	1.590483579	-0.126013628	2.214463261	0.256300528
69	CEF	A. xylosoxidans	3	1.645371967	-0.120671892	2.128611545	0.258677423
70	CEF	R. mannitolilytica	1	1.071990868	-0.075728728	3.100197486	0.340893432
71	CEF	R. mannitolilytica	2	1.060314224	-0.071463883	3.101183375	0.33416532
72	CEF	R. mannitolilytica	3	1.068412154	-0.073056556	2.854202672	0.340238495
73	CEF	M. abcessus	1	1.151595714	-0.059924799	3.180933674	0.32311744
74	CEF	M. abcessus	2	1.200685609	-0.054930027	2.904346697	0.320727631
75	CEF	M. abcessus	3	1.171895413	-0.04656695	3.160090771	0.319295301
76	CEF	S. maltophilia	1	0.718922917	-0.143671441	3.268858631	0.353674862
77	CEF	S. maltophilia	2	0.707606361	-0.144463022	3.374285428	0.350485937
78	CEF	S. maltophilia	3	0.679962549	-0.130044987	3.327794337	0.355569901
79	CEF	S. aureus	1	1.110340098	-0.079362141	3.142755074	0.346544476
80	CEF	S. aureus	2	1.129135267	-0.066104873	2.962941119	0.345561093
81	CEF	S. aureus	3	1.12095907	-0.061567308	3.026495314	0.352358978
82	CEF	A. baumannii	1	1.610079568	-0.11385155	2.195937871	0.298940393
83	CEF	A. baumannii	2	1.659723744	-0.122670229	2.150574395	0.297237281
84	CEF	A. baumannii	3	1.583628368	-0.129118081	2.008808972	0.307927946
85	CEF	H. influenzae	1	1.783235771	-0.242958475	2.27078318	0.471486966
86	CEF	H. influenzae	2	1.952274315	-0.221400542	2.285237436	0.435627401
87	CEF	H. influenzae	3	1.858993168	-0.204318052	2.248262487	0.436780508
88	CEF	A. fumigatus	1	2.208106351	-0.139925075	2.850997137	0.381526059
89	CEF	A. fumigatus	2	1.997645996	-0.09951571	3.443786384	0.378418629
90	CEF	A. fumigatus	3	1.950261572	-0.088318471	3.697533242	0.403902485
91	CEF	C. albicans	1	1.549238765	-0.07049808	4.518505408	0.366993487
92	CEF	C. albicans	2	2.075109574	-0.124128047	2.802318768	0.341106319
93	CEF	C. albicans	3	2.557595819	-0.18190443	2.157832601	0.338707228
94	CEF	MH broth + glucose	1	1.720135151	-0.100782272	2.492144848	0.323257691
95	CEF	MH broth + glucose	2	1.754478098	-0.095238524	2.526917504	0.322970741
96	CEF	MH broth + glucose	3	1.664950782	-0.063194186	2.807621677	0.335299695
97	CEF	M. avium	1	1.168551042	-0.084922127	3.797318056	0.411438718
98	CEF	M. avium	2	1.143670178	-0.078896537	4.282931291	0.402771143
99	CEF	M. avium	3	1.276496819	-0.099096885	2.674913631	0.404341898
100	CEF	MH broth + ADC	1	1.275639102	-0.066170989	3.306886188	0.372994089
101	CEF	MH broth + ADC	2	1.346470054	-0.061020961	2.827420831	0.367098346
102	CEF	MH broth + ADC	3	1.193938518	-0.041253346	4.517115401	0.367883459
103	CIP	MH broth	1	0.083804026	-0.112285869	6.199846873	0.315261524
104	CIP	MH broth	2	0.083154806	-0.133507044	7.681169149	0.325896714
105	CIP	MH broth	3	0.086219485	-0.128250572	6.507394635	0.316937142
106	CIP	MH broth + LHB + NAD	1	0.038506593	-0.082106033	4.290342833	0.390688284
107	CIP	MH broth + LHB + NAD	2	0.040100675	-0.124372272	4.620992772	0.384415657
108	CIP	MH broth + LHB + NAD	3	0.03782496	-0.110876343	6.062380578	0.364906445
109	CIP	S. pneumoniae	1	0.072439405	-0.131156099	4.257359222	0.40394512
110	CIP	S. pneumoniae	2	0.075881993	-0.131319484	4.314576513	0.373172853
111	CIP	S. pneumoniae	3	0.073126206	-0.088773141	4.223331238	0.402062867
112	CIP	M. catarrhalis	1	0.050641389	-0.05134403	1.825987974	0.414279448
113	CIP	M. catarrhalis	2	0.057541088	-0.074459409	1.661016298	0.416382314
114	CIP	M. catarrhalis	3	0.054568555	-0.071886824	1.649169451	0.422380712
115	CIP	B. cepacia	1	0.00248537	-0.074994744	0.408186101	0.39315927
116	CIP	B. cepacia	2	0.041028449	-0.102362627	5.156013748	0.328715638
117	CIP	B. cepacia	3	0.040532978	-0.097007333	5.266157267	0.321661145
118	CIP	A. xylosoxidans	1	0.040816156	-0.090040258	5.382313003	0.307730809
119	CIP	A. xylosoxidans	2	0.040860561	-0.096411217	5.193836805	0.31051926
120	CIP	A. xylosoxidans	3	0.036741396	-0.08254229	7.303754846	0.29399838
121	CIP	R. mannitolilytica	1	0.043425006	-0.086644809	5.140768345	0.324149942
122	CIP	R. mannitolilytica	2	0.046744355	-0.104366754	4.810899498	0.34733356
123	CIP	R. mannitolilytica	3	0.045241675	-0.09877083	4.876548852	0.340235032
124	CIP	M. abcessus	1	0.04681644	-0.12610052	4.659978283	0.338999057
125	CIP	M. abcessus	2	0.045205012	-0.138512076	5.082984901	0.337889139
126	CIP	M. abcessus	3	0.045857125	-0.108682935	4.714563089	0.312504825
127	CIP	S. maltophilia	1	0.013272878	-0.064368115	1.013582864	0.468854678
128	CIP	S. maltophilia	2	0.041907368	-0.108511715	4.543779411	0.369017262
129	CIP	S. maltophilia	3	0.039172072	-0.092040548	5.201703901	0.367070779
130	CIP	S. aureus	1	0.043157582	-0.097251689	5.26133044	0.342199356
131	CIP	S. aureus	2	0.043856803	-0.103110746	5.039436763	0.347812262
132	CIP	S. aureus	3	0.043058777	-0.086744991	5.080828583	0.324718244
133	CIP	A. baumannii	1	0.073050994	-0.113182368	4.950021349	0.272763308
134	CIP	A. baumannii	2	0.075003763	-0.13413345	5.094553392	0.288665007
135	CIP	A. baumannii	3	0.073117718	-0.129870378	4.928689204	0.297488272
136	CIP	H. influenzae	1	0.069494861	-0.130335749	4.608536705	0.467882948
137	CIP	H. influenzae	2	0.06497781	-0.125282924	5.468272852	0.471667423
138	CIP	H. influenzae	3	0.071525909	-0.11616334	4.608180246	0.444000085
139	CIP	A. fumigatus	1	0.084974777	-0.115651864	6.670739521	0.37362101
140	CIP	A. fumigatus	2	0.084991324	-0.129826479	6.867306618	0.393284359
141	CIP	A. fumigatus	3	0.084390179	-0.128126338	6.641611027	0.365701295
142	CIP	C. albicans	1	0.086515878	-0.101464727	6.087548735	0.358306798
143	CIP	C. albicans	2	0.087427727	-0.107044754	6.490346415	0.382754701
144	CIP	C. albicans	3	0.086737869	-0.084115209	6.016187822	0.359951016
145	CIP	MH broth + glucose	1	0.045311309	-0.088626954	5.200468927	0.339325716
146	CIP	MH broth + glucose	2	0.04364162	-0.108674869	5.751407029	0.358817461
147	CIP	MH broth + glucose	3	0.042167516	-0.105587366	5.962857563	0.331846582
148	CIP	M. avium	1	0.064498585	-0.088370083	3.646187813	0.396709912
149	CIP	M. avium	2	0.063720931	-0.108013323	3.782097215	0.397738064
150	CIP	M. avium	3	0.065690646	-0.080159722	3.723687571	0.396799472
151	CIP	MH broth + ADC	1	0.065894011	-0.091198913	3.262666089	0.416138582
152	CIP	MH broth + ADC	2	0.054179807	-0.13086448	2.836167643	0.442555009
153	CIP	MH broth + ADC	3	0.053768115	-0.10763569	2.956907062	0.418952025
154	COL	MH broth	1	0.784277424	-0.896625882	5.411816433	0.365352277
155	COL	MH broth	2	2.437806135	-0.996992195	1.128055948	0.405919822
156	COL	MH broth	3	1.598432144	-0.996316293	1.071863476	0.422799563
157	COL	MH broth + LHB + NAD	1	0.307572034	-0.183556159	10.99870171	0.365669461
158	COL	MH broth + LHB + NAD	2	0.319627299	-0.161520238	12.6688422	0.367279912
159	COL	MH broth + LHB + NAD	3	0.346459809	-0.123839279	13.42161255	0.381505776
160	COL	S. pneumoniae	1	0.312400763	-0.115083072	8.532128071	0.392035021
161	COL	S. pneumoniae	2	0.301072112	-0.120743313	9.904493588	0.396092607
162	COL	S. pneumoniae	3	0.36409873	-0.115537566	5.271489529	0.341332719
163	COL	M. catarrhalis	1	0.31962853	-0.165231581	15.54526513	0.400602362
164	COL	M. catarrhalis	2	0.32050058	-0.122347463	15.92713451	0.394521173
165	COL	M. catarrhalis	3	0.336241392	-0.128378974	12.44887843	0.38450193
166	COL	B. cepacia	1	2.226643646	-1.008108348	1.129427204	0.362653442
167	COL	B. cepacia	2	2.771017432	-1.026318081	1.20298151	0.345535735
168	COL	B. cepacia	3	2.972345071	-1.010076535	1.065240144	0.353160858
169	COL	A. xylosoxidans	1	3.740427755	-0.958885677	2.965814543	0.271050813
170	COL	A. xylosoxidans	2	3.55652312	-0.948843042	2.807673194	0.271622531
171	COL	A. xylosoxidans	3	3.849738787	-1.004699894	8.549592765	0.260836909
172	COL	R. mannitolilytica	1	0.971055024	-0.920247204	2.751952574	0.362552376
173	COL	R. mannitolilytica	2	1.672577791	-0.985368273	1.230073764	0.397996638
174	COL	R. mannitolilytica	3	1.408193078	-0.969298026	1.331975891	0.401863162
175	COL	M. abcessus	1	1.842583709	-0.991390316	1.203439959	0.382963992
176	COL	M. abcessus	2	2.257275129	-1.002609786	1.214281584	0.367954271
177	COL	M. abcessus	3	0.920361012	-0.932590957	4.316195719	0.321669513
178	COL	S. maltophilia	1	3.78167697	-0.970578558	8.205306607	0.347622738
179	COL	S. maltophilia	2	3.858148298	-0.970577057	8.270185149	0.35491783
180	COL	S. maltophilia	3	3.840781838	-0.97072219	5.607190607	0.354640235
181	COL	S. aureus	1	1.019810351	-0.94298168	2.560534645	0.344748673
182	COL	S. aureus	2	1.404856166	-0.971278463	1.388220341	0.376284814
183	COL	S. aureus	3	0.890158515	-0.984666777	3.464261314	0.32139655
184	COL	A. baumannii	1	3.600489258	-0.970618166	6.163389796	0.318338442
185	COL	A. baumannii	2	3.993061802	-0.971133511	4.788090122	0.324220818
186	COL	A. baumannii	3	3.761708791	-0.971028816	4.737231748	0.330495369
187	COL	H. influenzae	1	0.628991092	-0.115175847	6.593639922	0.467897686
188	COL	H. influenzae	2	0.678207368	-0.11500465	5.75270644	0.472234465
189	COL	H. influenzae	3	0.596947517	-0.115246932	9.011861228	0.466285477
190	COL	A. fumigatus	1	4.505537256	-1.091645238	0.737090003	0.422320495
191	COL	A. fumigatus	2	4.027395013	-1.069724181	0.821012539	0.404995092
192	COL	A. fumigatus	3	3.536747394	-1.058926415	0.867588881	0.389358487
193	COL	C. albicans	1	1.497655092	-0.989432271	1.438261198	0.352948356
194	COL	C. albicans	2	1.902769495	-1.005328632	1.349057543	0.35362912
195	COL	C. albicans	3	1.568536009	-0.994069677	1.390065351	0.369372774
196	COL	MH broth + glucose	1	1.259399242	-0.973925699	1.662978582	0.384061162
197	COL	MH broth + glucose	2	1.519462662	-0.985937529	1.5854123	0.383505968
198	COL	MH broth + glucose	3	0.948811138	-0.980729291	5.504093454	0.3257948
199	COL	M. avium	1	0.772325185	-0.908476284	3.056876364	0.454284129
200	COL	M. avium	2	1.271243242	-0.976970542	1.14727023	0.521591571
201	COL	M. avium	3	1.143539764	-0.975222432	0.970591881	0.550398446
202	COL	MH broth + ADC	1	0.677010107	-0.862531086	5.814910266	0.40485803
203	COL	MH broth + ADC	2	0.567078058	-0.883469148	16.44520483	0.404119765
204	COL	MH broth + ADC	3	0.582423806	-0.955918673	13.01304713	0.389250008
205	FOS	MH broth	1	21.96045714	-0.179584373	3.003543672	0.386025606
206	FOS	MH broth	2	22.81100865	-0.181064719	2.772295852	0.383804687
207	FOS	MH broth	3	22.57507369	-0.158425478	3.195025091	0.331381886
208	FOS	MH broth + LHB + NAD	1	50.53400334	-0.251220839	1.698293373	0.376189142
209	FOS	MH broth + LHB + NAD	2	55.39832079	-0.265609368	1.510944234	0.375221338
210	FOS	MH broth + LHB + NAD	3	37.14825013	-0.183001907	2.43271483	0.359716147
211	FOS	S. pneumoniae	1	36.13825233	-0.224931084	1.995860696	0.339832299
212	FOS	S. pneumoniae	2	51.29691521	-0.284470243	1.284332043	0.36777173
213	FOS	S. pneumoniae	3	51.99979551	-0.31744727	1.334421354	0.358763662
214	FOS	M. catarrhalis	1	65.6637451	-0.137107248	2.102765069	0.415360559
215	FOS	M. catarrhalis	2	67.45191556	-0.131891068	2.148321229	0.407348349
216	FOS	M. catarrhalis	3	66.80418182	-0.110032855	3.154265481	0.376295996
217	FOS	B. cepacia	1	78.0720622	-0.07640744	4.092204702	0.336765737
218	FOS	B. cepacia	2	80.69687235	-0.080150569	3.680264018	0.340378716
219	FOS	B. cepacia	3	86.66180184	-0.076266513	3.25357734	0.290884315
220	FOS	A. xylosoxidans	1	179.9656786	-0.160913006	2.107288437	0.243953099
221	FOS	A. xylosoxidans	2	223.1407674	-0.219367488	1.910899324	0.271824188
222	FOS	A. xylosoxidans	3	201.8375418	-0.187899949	2.247539415	0.267687087
223	FOS	R. mannitolilytica	1	62.11539686	-0.06992716	4.060089212	0.348115144
224	FOS	R. mannitolilytica	2	69.6329938	-0.141747787	2.364823358	0.365126324
225	FOS	R. mannitolilytica	3	64.55875873	-0.120930677	2.90105015	0.311757038
226	FOS	M. abcessus	1	38.36729058	-0.158948946	2.869704721	0.293028633
227	FOS	M. abcessus	2	47.46055382	-0.19921715	1.88567949	0.336975333
228	FOS	M. abcessus	3	46.28080962	-0.171639633	2.130272142	0.324461107
229	FOS	S. maltophilia	1	83.73450841	-0.108785923	2.821763177	0.357729415
230	FOS	S. maltophilia	2	80.62730746	-0.093083558	2.912933807	0.36281344
231	FOS	S. maltophilia	3	81.3815554	-0.103961701	2.754968057	0.329869859
232	FOS	S. aureus	1	47.48512062	-0.110391395	3.360554467	0.299591624
233	FOS	S. aureus	2	46.90949044	-0.124850693	3.122746355	0.348287131
234	FOS	S. aureus	3	47.64509076	-0.129798099	3.374460904	0.333701127
235	FOS	A. baumannii	1	151.6056069	-0.134445742	1.972900199	0.304149056
236	FOS	A. baumannii	2	152.2239121	-0.134187834	1.953230414	0.303241683
237	FOS	A. baumannii	3	143.2883984	-0.127965723	2.696924852	0.284984094
238	FOS	H. influenzae	1	75.08307667	-0.380933465	1.473628224	0.506318217
239	FOS	H. influenzae	2	71.45123344	-0.34839059	1.582271977	0.486858587
240	FOS	H. influenzae	3	70.5828354	-0.332956161	1.664188426	0.477923602
241	FOS	A. fumigatus	1	16.16526603	-0.110541134	1.564504467	0.367223222
242	FOS	A. fumigatus	2	16.62207894	-0.118051937	1.39984737	0.366861835
243	FOS	A. fumigatus	3	16.97571718	-0.12274169	1.486519213	0.37127603
244	FOS	C. albicans	1	10.67020393	-0.141363091	1.755252059	0.370755769
245	FOS	C. albicans	2	10.82155044	-0.134999127	1.624885499	0.358315271
246	FOS	C. albicans	3	10.40428595	-0.124643388	1.790348345	0.362130494
247	FOS	MH broth + glucose	1	16.04000348	-0.120357161	1.538200301	0.330033476
248	FOS	MH broth + glucose	2	17.69602224	-0.134480884	1.445024465	0.325514036
249	FOS	MH broth + glucose	3	19.48457036	-0.152812302	1.420211782	0.32909174
250	FOS	M. avium	1	36.34282537	-0.193463204	1.735747027	0.426533914
251	FOS	M. avium	2	34.06493976	-0.203754967	1.963247868	0.423561469
252	FOS	M. avium	3	33.00588608	-0.190299027	1.985961436	0.427840227
253	FOS	MH broth + ADC	1	22.53306457	-0.163773072	2.540352406	0.395994782
254	FOS	MH broth + ADC	2	23.20235621	-0.190967205	2.159680535	0.400184745
255	FOS	MH broth + ADC	3	25.05076357	-0.227647214	2.064686581	0.39887965
256	MER	MH broth	1	0.5977811	-0.096840574	4.796496607	0.360394063
257	MER	MH broth	2	0.625174232	-0.094603424	3.802551337	0.342293547
258	MER	MH broth	3	0.614437631	-0.09264445	4.208038021	0.334019761
259	MER	MH broth + LHB + NAD	1	0.648679714	-0.1274259	3.544623068	0.42253046
260	MER	MH broth + LHB + NAD	2	0.646880983	-0.122150714	4.289073915	0.414517414
261	MER	MH broth + LHB + NAD	3	0.694416576	-0.125670257	3.367312093	0.408215261
262	MER	S. pneumoniae	1	1.000345826	-0.19466713	3.974775895	0.375733109
263	MER	S. pneumoniae	2	0.864339817	-0.202592007	5.16113265	0.402047712
264	MER	S. pneumoniae	3	0.954870956	-0.169454316	3.877877749	0.405418288
265	MER	M. catarrhalis	1	1.717689732	-0.088972893	4.1750187	0.412698682
266	MER	M. catarrhalis	2	1.971894049	-0.076861477	6.834155585	0.418289691
267	MER	M. catarrhalis	3	2.064175857	-0.057904802	7.426421559	0.385024104
268	MER	B. cepacia	1	0.941752295	-0.066456619	12.85830109	0.329610602
269	MER	B. cepacia	2	0.848888592	-0.056816301	11.40618558	0.324466186
270	MER	B. cepacia	3	0.961578431	-0.054614608	12.01303689	0.319024656
271	MER	A. xylosoxidans	1	1.142517869	-0.081155038	4.720425949	0.290389172
272	MER	A. xylosoxidans	2	1.237084337	-0.079753843	3.844801195	0.291577573
273	MER	A. xylosoxidans	3	1.385657745	-0.088495184	4.273414424	0.296799956
274	MER	R. mannitolilytica	1	0.613910802	-0.084248098	8.538433792	0.371822469
275	MER	R. mannitolilytica	2	0.620915365	-0.082114025	8.336841837	0.355412528
276	MER	R. mannitolilytica	3	0.626257359	-0.078990516	7.614464014	0.355669403
277	MER	M. abcessus	1	0.61325008	-0.082717497	5.85309211	0.331874001
278	MER	M. abcessus	2	0.621428383	-0.082003158	5.216106789	0.333136091
279	MER	M. abcessus	3	0.592146408	-0.080050402	6.183981067	0.34941483
280	MER	S. maltophilia	1	1.229105975	-0.106291433	3.267842721	0.373577081
281	MER	S. maltophilia	2	1.24316451	-0.087926445	3.10316565	0.364930961
282	MER	S. maltophilia	3	1.063459805	-0.081082095	3.502014978	0.365868507
283	MER	S. aureus	1	0.702578964	-0.067614331	9.97167601	0.323236203
284	MER	S. aureus	2	0.707083917	-0.069251315	9.94151757	0.326188945
285	MER	S. aureus	3	0.711780279	-0.077353656	10.22724597	0.339119841
286	MER	A. baumannii	1	2.522720736	-0.086350203	7.319659346	0.324825172
287	MER	A. baumannii	2	3.020106374	-0.075527055	4.545544817	0.307098975
288	MER	A. baumannii	3	2.528244568	-0.06954091	8.04484786	0.310520929
289	MER	H. influenzae	1	0.628197901	-0.177874297	2.216416387	0.525151431
290	MER	H. influenzae	2	0.630534935	-0.174101469	2.135906937	0.531108916
291	MER	H. influenzae	3	0.6190093	-0.163391416	2.090320879	0.526000121
292	MER	A. fumigatus	1	0.391994906	-0.095393501	8.21961572	0.371898976
293	MER	A. fumigatus	2	0.390600148	-0.091556478	6.521852292	0.374317531
294	MER	A. fumigatus	3	0.383666927	-0.092167762	7.511818953	0.381439141
295	MER	C. albicans	1	0.782881684	-0.12438703	2.929422631	0.358849553
296	MER	C. albicans	2	0.800944896	-0.122579907	3.158618752	0.343409457
297	MER	C. albicans	3	0.767866714	-0.113474875	3.372943709	0.346850956
298	MER	MH broth + glucose	1	0.635013511	-0.090609207	3.159263891	0.344290798
299	MER	MH broth + glucose	2	0.628840011	-0.094136756	2.850247634	0.344686379
300	MER	MH broth + glucose	3	0.621438758	-0.092219334	2.990264114	0.34907691
301	MER	M. avium	1	0.33447702	-0.056119456	7.761245894	0.443797471
302	MER	M. avium	2	0.331536224	-0.05022945	7.954412715	0.429814389
303	MER	M. avium	3	0.344501456	-0.046474719	7.70202014	0.436791208
304	MER	MH broth + ADC	1	0.268675218	-0.064460464	15.03194212	0.457127687
305	MER	MH broth + ADC	2	0.267350783	-0.067693248	15.72242342	0.447715225
306	MER	MH broth + ADC	3	0.269167743	-0.070475008	15.12481042	0.452778903
307	MIN	MH broth	1	15.31686928	-0.381756005	1.149490325	0.38844535
308	MIN	MH broth	2	16.52648941	-0.379096809	1.262133231	0.384171941
309	MIN	MH broth	3	25.83875064	-0.469187435	1.077604141	0.371820648
310	MIN	MH broth + LHB + NAD	1	12.13752653	-0.258100389	1.151034526	0.452909731
311	MIN	MH broth + LHB + NAD	2	8.983347061	-0.196888462	1.572355293	0.405553049
312	MIN	MH broth + LHB + NAD	3	6.046101266	-0.096850757	2.505102711	0.397818296
313	MIN	S. pneumoniae	1	4.689569367	-0.058119531	2.331304419	0.362540819
314	MIN	S. pneumoniae	2	4.452697366	-0.041538238	2.21541472	0.354935056
315	MIN	S. pneumoniae	3	5.378573731	-0.078747515	1.626381919	0.355493714
316	MIN	M. catarrhalis	1	18.80193881	-0.047619144	1.87495567	0.414860768
317	MIN	M. catarrhalis	2	16.73293097	-0.035172059	8.060327138	0.400242575
318	MIN	M. catarrhalis	3	30.05787748	-0.134844866	1.814275875	0.386036041
319	MIN	B. cepacia	1	109.0354471	-0.613054494	0.926755743	0.345551075
320	MIN	B. cepacia	2	50.45679009	-0.360108944	1.190258013	0.346047963
321	MIN	B. cepacia	3	51.70411784	-0.419197635	1.275550703	0.33209026
322	MIN	A. xylosoxidans	1	48.72309068	-0.190834108	2.960897133	0.280088582
323	MIN	A. xylosoxidans	2	25.68630403	-0.165325762	6.517404611	0.284495198
324	MIN	A. xylosoxidans	3	21.40691951	-0.222605543	9.092216437	0.287159639
325	MIN	R. mannitolilytica	1	76.04715914	-0.676820752	0.881179142	0.374529843
326	MIN	R. mannitolilytica	2	51.66230923	-0.505556082	0.992290847	0.36931067
327	MIN	R. mannitolilytica	3	98.38353585	-0.764786734	0.852387885	0.363272048
328	MIN	M. abcessus	1	74.07546112	-0.655007419	0.777798957	0.365764293
329	MIN	M. abcessus	2	92.75417407	-0.778399414	0.779665984	0.369117746
330	MIN	M. abcessus	3	77.34087604	-0.726391047	0.794859571	0.360558308
331	MIN	S. maltophilia	1	100.7365325	-0.794800493	0.752037248	0.375705631
332	MIN	S. maltophilia	2	93.5623398	-0.746434756	0.763227433	0.37412939
333	MIN	S. maltophilia	3	56.36436381	-0.597483832	0.827252441	0.373348761
334	MIN	S. aureus	1	101.988126	-0.804693493	0.77934145	0.361032657
335	MIN	S. aureus	2	68.81936069	-0.686935003	0.823148097	0.371970014
336	MIN	S. aureus	3	96.54921715	-0.836239752	0.753973262	0.369496797
337	MIN	A. baumannii	1	43.84942517	-0.095608109	3.480043669	0.27830111
338	MIN	A. baumannii	2	42.02549995	-0.091873595	3.531788112	0.285316678
339	MIN	A. baumannii	3	38.7513977	-0.096387732	3.108541799	0.293640239
340	MIN	H. influenzae	1	10.13392162	-0.215080084	1.561854725	0.527495527
341	MIN	H. influenzae	2	9.274757292	-0.180736868	1.715962577	0.494484691
342	MIN	H. influenzae	3	9.858401254	-0.198810379	1.730089703	0.502639895
343	MIN	A. fumigatus	1	3.887646991	-0.110273989	6.361804392	0.372350265
344	MIN	A. fumigatus	2	6.125990989	-0.15754614	1.357332648	0.380584221
345	MIN	A. fumigatus	3	3.862308419	-0.092685558	10.14108068	0.382849233
346	MIN	C. albicans	1	4.069438744	-0.14003475	13.8739448	0.387201321
347	MIN	C. albicans	2	10.24647859	-0.259928049	1.432402786	0.358598994
348	MIN	C. albicans	3	8.915963527	-0.269314906	1.590520204	0.366512548
349	MIN	MH broth + glucose	1	24.03100897	-0.491727987	1.03994834	0.369376457
350	MIN	MH broth + glucose	2	23.27031813	-0.461770415	1.085505685	0.355889326
351	MIN	MH broth + glucose	3	13.57480642	-0.342379279	1.488536235	0.37007043
352	MIN	M. avium	1	7.875732061	-0.15845324	1.865559949	0.460938197
353	MIN	M. avium	2	7.909348604	-0.167240954	1.852078833	0.44288705
354	MIN	M. avium	3	4.081189855	-0.06478137	13.58109341	0.448515993
355	MIN	MH broth + ADC	1	3.94489165	-0.068071309	15.65517766	0.433339712
356	MIN	MH broth + ADC	2	3.926417299	-0.065493266	14.48903282	0.422948834
357	MIN	MH broth + ADC	3	3.947309943	-0.079505174	15.00040293	0.431108374
358	RIF	MH broth	1	24.80006962	-0.406618585	3.278595975	0.367129258
359	RIF	MH broth	2	31.37021863	-0.436114692	2.466341014	0.343524458
360	RIF	MH broth	3	40.96309004	-0.432093275	2.088404497	0.314839386
361	RIF	MH broth + LHB + NAD	1	24.44137979	-0.145170518	3.192375302	0.34978185
362	RIF	MH broth + LHB + NAD	2	22.75680745	-0.113072725	4.919939539	0.3346979
363	RIF	MH broth + LHB + NAD	3	28.65116688	-0.163965268	3.299210107	0.34385515
364	RIF	S. pneumoniae	1	21.39503517	-0.145958859	4.50732193	0.344712189
365	RIF	S. pneumoniae	2	22.16317073	-0.144987435	3.627968685	0.372890352
366	RIF	S. pneumoniae	3	19.09676636	-0.135763789	5.928915101	0.362498049
367	RIF	M. catarrhalis	1	49.57876384	-0.150931854	2.874927091	0.371786921
368	RIF	M. catarrhalis	2	62.92972953	-0.156468001	2.698267972	0.363528108
369	RIF	M. catarrhalis	3	64.91244985	-0.146635827	2.645567338	0.377889812
370	RIF	B. cepacia	1	50.18259162	-0.438984894	3.613422302	0.322848003
371	RIF	B. cepacia	2	52.1462016	-0.444615229	3.983209873	0.310927146
372	RIF	B. cepacia	3	59.67628525	-0.447592124	4.49092634	0.287344597
373	RIF	A. xylosoxidans	1	67.24075126	-0.44071608	3.236643696	0.264280207
374	RIF	A. xylosoxidans	2	61.48342008	-0.443068115	3.530329822	0.266600303
375	RIF	A. xylosoxidans	3	54.43085762	-0.456368826	4.114877132	0.270621822
376	RIF	R. mannitolilytica	1	36.81547	-0.448040929	6.784594479	0.328704317
377	RIF	R. mannitolilytica	2	40.90719459	-0.449410373	4.860882735	0.320925334
378	RIF	R. mannitolilytica	3	43.63944696	-0.45060548	4.208528129	0.305275256
379	RIF	M. abcessus	1	41.36186059	-0.445209767	1.958379658	0.332106703
380	RIF	M. abcessus	2	38.81327576	-0.484929283	1.778822134	0.353785927
381	RIF	M. abcessus	3	50.24213476	-0.474407346	2.715580303	0.321471356
382	RIF	S. maltophilia	1	50.63905481	-0.443814327	3.178186077	0.337182973
383	RIF	S. maltophilia	2	52.27923141	-0.438249347	3.416104281	0.325432084
384	RIF	S. maltophilia	3	52.44545355	-0.429613625	3.30534922	0.32499224
385	RIF	S. aureus	1	63.59202876	-0.462105182	2.882685905	0.280614347
386	RIF	S. aureus	2	44.14125136	-0.489523762	1.736792754	0.328303049
387	RIF	S. aureus	3	29.60728026	-0.430922218	1.690809685	0.353517637
388	RIF	A. baumannii	1	53.39388942	-0.426774131	3.262161528	0.285046758
389	RIF	A. baumannii	2	55.94341303	-0.419270619	2.574891724	0.293685968
390	RIF	A. baumannii	3	66.82526554	-0.436941846	2.077141751	0.294604221
391	RIF	H. influenzae	1	17.09401611	-0.138636391	10.48113177	0.401062443
392	RIF	H. influenzae	2	16.30630334	-0.168129499	3.007054237	0.418398292
393	RIF	H. influenzae	3	23.3355017	-0.187036671	1.607548154	0.437255206
394	RIF	A. fumigatus	1	16.46135952	-0.412434343	1.880435304	0.379878873
395	RIF	A. fumigatus	2	15.34149396	-0.396659922	1.844324691	0.375481343
396	RIF	A. fumigatus	3	18.07057609	-0.471299104	1.869371496	0.368975305
397	RIF	C. albicans	1	29.39552798	-0.531369708	2.750371848	0.291987898
398	RIF	C. albicans	2	23.24336491	-0.517012996	3.392654004	0.291793283
399	RIF	C. albicans	3	27.30956727	-0.581739702	1.910958077	0.331614366
400	RIF	MH broth + glucose	1	28.38001108	-0.563018001	1.930382366	0.342945008
401	RIF	MH broth + glucose	2	23.68600256	-0.524846715	2.727163784	0.31993986
402	RIF	MH broth + glucose	3	28.33818573	-0.567403311	2.716831961	0.310496667
403	RIF	M. avium	1	65.60804221	-0.995781421	1.096220326	0.454231811
404	RIF	M. avium	2	59.21395942	-1.023207108	1.066058417	0.454080519
405	RIF	M. avium	3	96.18666586	-1.107781592	0.835263317	0.458990805
406	RIF	MH broth + ADC	1	126.62609	-1.228545947	0.805234741	0.421487479
407	RIF	MH broth + ADC	2	66.80697121	-1.050951341	0.91898148	0.435110113
408	RIF	MH broth + ADC	3	68.29319215	-1.032488742	0.94474892	0.427063683
409	TOB	MH broth	1	0.15180077	-0.138313098	4.668564742	0.398996224
410	TOB	MH broth	2	0.149893631	-0.132148743	4.256643093	0.384816461
411	TOB	MH broth	3	0.109642818	-0.097014872	8.221538804	0.349814249
412	TOB	MH broth + LHB + NAD	1	0.135759534	-0.126359606	10.74337937	0.412903414
413	TOB	MH broth + LHB + NAD	2	0.135792788	-0.12788826	11.95295918	0.428355462
414	TOB	MH broth + LHB + NAD	3	0.141522088	-0.092554794	9.356309159	0.38098791
415	TOB	S. pneumoniae	1	0.410423171	-0.095220301	6.751504209	0.356221619
416	TOB	S. pneumoniae	2	0.504626655	-0.159751959	13.21076717	0.375614804
417	TOB	S. pneumoniae	3	0.505225225	-0.128573711	17.35374579	0.409371694
418	TOB	M. catarrhalis	1	0.138787744	-0.158130987	11.45613126	0.382144651
419	TOB	M. catarrhalis	2	0.143301024	-0.158269066	10.14876736	0.383717888
420	TOB	M. catarrhalis	3	0.15290217	-0.084428708	8.241778563	0.373831372
421	TOB	B. cepacia	1	0.142699242	-0.13910463	10.64622309	0.331819135
422	TOB	B. cepacia	2	0.142333714	-0.13997017	11.00851337	0.324925981
423	TOB	B. cepacia	3	0.147199718	-0.113868205	10.27748091	0.29463024
424	TOB	A. xylosoxidans	1	0.274279484	-0.136496355	16.01122051	0.240981035
425	TOB	A. xylosoxidans	2	0.274637771	-0.161753423	14.99795526	0.250780718
426	TOB	A. xylosoxidans	3	0.278722471	-0.172246105	13.44457972	0.254432896
427	TOB	R. mannitolilytica	1	0.074070356	-0.118286248	9.534269058	0.39881874
428	TOB	R. mannitolilytica	2	0.074454154	-0.116756952	9.799963332	0.384945525
429	TOB	R. mannitolilytica	3	0.087537654	-0.085865726	5.039530424	0.359426555
430	TOB	M. abcessus	1	0.113330964	-0.0726521	7.797337472	0.351960735
431	TOB	M. abcessus	2	0.143269378	-0.105308896	3.407987708	0.377180231
432	TOB	M. abcessus	3	0.150992572	-0.107039057	3.073241193	0.382062933
433	TOB	S. maltophilia	1	0.135431676	-0.215712026	7.719545424	0.365526059
434	TOB	S. maltophilia	2	0.139277841	-0.202120728	6.04837519	0.361971126
435	TOB	S. maltophilia	3	0.136949019	-0.173589566	6.515253924	0.354621162
436	TOB	S. aureus	1	0.066753805	-0.10125921	8.323893759	0.345901522
437	TOB	S. aureus	2	0.070631865	-0.133017099	10.83643615	0.383491353
438	TOB	S. aureus	3	0.071294445	-0.130229636	10.94580864	0.392188307
439	TOB	A. baumannii	1	0.252788074	-0.125555828	19.48288579	0.2928194
440	TOB	A. baumannii	2	0.257809295	-0.126353118	14.52150173	0.30054487
441	TOB	A. baumannii	3	0.261392146	-0.112520137	16.08280546	0.284814406
442	TOB	H. influenzae	1	0.165858424	-0.129123511	11.75274388	0.459515179
443	TOB	H. influenzae	2	0.225031254	-0.177319377	9.471731179	0.469281994
444	TOB	H. influenzae	3	0.170939886	-0.070716999	21.87227308	0.45475695
445	TOB	A. fumigatus	1	0.69963987	-0.178658383	4.156754071	0.389779418
446	TOB	A. fumigatus	2	0.703677839	-0.194788185	4.274164364	0.40326231
447	TOB	A. fumigatus	3	0.70645862	-0.189851936	4.405769607	0.378850821
448	TOB	C. albicans	1	0.553616504	-0.222403975	3.250986535	0.349901012
449	TOB	C. albicans	2	0.575113738	-0.232936792	3.31396188	0.378975915
450	TOB	C. albicans	3	0.565093925	-0.186718105	3.999617371	0.354577628
451	TOB	MH broth + glucose	1	0.385083739	-0.19127764	4.164745839	0.35575269
452	TOB	MH broth + glucose	2	0.398302769	-0.223437091	3.156843138	0.376873554
453	TOB	MH broth + glucose	3	0.395312181	-0.215200346	2.836495787	0.353192604
454	TOB	M. avium	1	0.200206691	-0.177581561	9.634614928	0.403164834
455	TOB	M. avium	2	0.209361388	-0.184064991	7.317804252	0.407898461
456	TOB	M. avium	3	0.192322934	-0.148726762	10.65048739	0.405455958
457	TOB	MH broth + ADC	1	0.196144986	-0.150757725	9.389173856	0.413320922
458	TOB	MH broth + ADC	2	0.204275449	-0.185678097	13.9049573	0.415137485
459	TOB	MH broth + ADC	3	0.191524642	-0.178727616	10.67293267	0.407241724
