## Supplementary material for "Interspecies interactions alter the antibiotic sensitivity of *Pseudomonas aeruginosa*": SI_6_PK_PD_Simulation_Parameters_Values.xlsx

### Sheet: PD
	COL
	Co-infecting strain	Half maximum effect concentration (EC50)	Max drug effect (Emax)	Hill coefficient (y)	Max. growth rate (µmax)
	None (control)	1.60684	-0.963311	2.53725	0.360418
	Acinetobacter baumannii	3.78509	-0.970927	5.22957	0.321599
	Achromobacter xylosoxidans	3.71556	-0.97081	4.77436	0.266328
	Staphylococcus aureus	1.10494	-0.966309	2.47101	0.326595
	Ralstonia mannitolilytica	1.35061	-0.958305	1.77133	0.343844
	TOB
	Co-infecting strain	Half maximum effect concentration (EC50)	Max drug effect (Emax)	Hill coefficient (y)	Max. growth rate (µmax)
	None (control)	0.137112	-0.122492	5.71558	0.364113
	Acinetobacter baumannii	0.25733	-0.121476	16.6957	0.321569
	Achromobacter xylosoxidans	0.27588	-0.156832	14.8179	0.254309
	Staphylococcus aureus	0.06956	-0.121502	10.0354	0.357311
	Ralstonia mannitolilytica	0.0786874	-0.10697	8.12459	0.343844
	Starting population (CFU/mL)	5*10^6
	Maximum population (CFU/mL)	1*10^9

### Sheet: PK
COL
		Drug by sample type	Description	Parameter	Units	Typical value	IIV % CV* (RSE%)	Value in this study**
	Lung	CMS	Fraction of the dose that reaches the ELF	Faero		0.09	91 (43)	Typical value
		CMS	Clearance of CMS from lung to plasma	CLIN_CMS	µl/min	15.1	57 (52)	23.7
		CMS	Clearance of CMS from plasma to lung	CLOUT_CMS	µl/min	6	128 (67)	13.68
		CMS	Presystemic clearance of CMS to colistin	CLps_CMS	µl/min	2.6	108 (50)	5.408
		CMS and colistin	Epithelial lining fluid volume	VELF	ml	1.2	-	Typical value
		Colistin	Clearance of colistin from lung to plasma	CLIN_COL	µl/min	9.8	75 (73)	17.15
		Colistin	Clearance of colistin from plasma to lung	CLOUT_COL	µl/min	12.7	107 (81)	26.3
	Plasma	CMS	Volume of distribution of CMS	VCMS	Liters	15.3	38 (47)	15.3
		CMS	Renal clearance of CMS	CLR_CMS	ml/min	64.6	93 (55)	124.7
		CMS	Nonrenal clearance of CMS	CLNR_CMS	ml/min	46.3	-	Typical value
		Colistin	Apparent volume of distribution of colistin	VCOL/fm	Liters	13.7	44 (58)	13.7
		Colistin	Apparent total clearance of colistin	CLCOL/fm	ml/min	53.1	38 (74)	73.3
		* IIV %CV, interindividual variability (expressed as a coefficient of variation)
		** Changed clearance values calculated by multiplying the typical value with the coefficient of variation and add up to the typical value
TOB		Parameter/variable	Description	Population mean
		CL (1 h-1)	Proportionality constant relating creatinine clearance to drug clearance	0.059
		K12 (h-1)	Transfer rate constant compartment 1 to 2	0.012
		K21 (h-1)	Transfer rate constant compartment 2 to 1	0.027
		V1 (1 kg-1)	Initial volume of distribution	0.327
		BW (kg)	Body weight	66.5
		Age (years)	Age	50.6
		CLCR (mL min-1)	Creatinine clearance	67.9
		F (%)	Fraction of the dose that reaches the ELF	12
